# *WOLO* : Wilson Only Looks Once – Estimating ant body mass from reference-free images using deep convolutional neural networks

**DOI:** 10.1101/2024.05.15.594277

**Authors:** Fabian Plum, Lena Plum, Corvin Bischoff, David Labonte

## Abstract

Size estimation is a hard computer vision problem with widespread applications in quality control in manufacturing and processing plants, livestock management, and research on animal behaviour. Image-based size estimation is typically facilitated by either well-controlled imaging conditions, the provision of global cues, or both. Reference-free size estimation remains challenging, because objects of vastly different sizes can appear identical if they are of similar shape. Here, we explore the feasibility of implementing automated and reference-free body size estimation to facilitate large-scale experimental work in a key model species in sociobiology: the leaf-cutter ants. Leaf-cutter ants are a suitable testbed for reference-free size estimation, because their workers differ vastly in both size and shape; in principle, it is therefore possible to infer body mass—a proxy for size—from relative body proportions alone. Inspired by earlier work by E.O. Wilson, who trained himself to discern ant worker size from visual cues alone, we deployed deep learning techniques to achieve the same feat automatically, quickly, at scale, and from reference-free images: *Wilson Only Looks Once* (WOLO). Using 150,000 hand-annotated and 100,000 computer-generated images, a set of deep convolutional neural networks were trained to estimate the body mass of ant workers from image cutouts. The best-performing WOLO networks achieved errors as low as 11 **%** on unseen data, approximately matching or exceeding human performance, measured for a small group of both experts and non-experts, but were about 1000 times faster. Further refinement may thus enable accurate, high throughput, and non-intrusive body mass estimation in behavioural work, and so eventually contribute to a more nuanced and comprehensive understanding of the rules that underpin the complex division of labour that characterises polymorphic insect societies.
