## SUPPLEMENTARY TABLE 1 - All ant masses for "*WOLO* : Wilson Only Looks Once – Estimating ant body mass from reference-free images using deep convolutional neural networks"

### Sheet: Tabelle1
original 20-classes				recording
class	base class	upper limit	scanning	plain	plain (fragments)	brown forest floor	dry soil	dry leaves
0	0.001	0.0011	0.0011	0.001	0.001	0.0006	0.0004	0.001
1	0.0012	0.0013	0.0013	0.0012	0.0013	0.0012	0.0013	0.0012
2	0.0015	0.0017	0.0015	0.0016	0.0015	0.0014	0.0017	0.0014
3	0.0019	0.0021	0.0019	0.002	0.002	0.0019	0.002	0.0019
4	0.0023	0.0025	0.0024	0.0025	0.0023	0.0023	0.0023	0.0023
5	0.0028	0.0031	0.0027	0.0028	0.0028	0.003	0.0026	0.0029
6	0.0034	0.0038	0.0037	0.0037	0.0037	0.0033	0.0037	0.0032
7	0.0042	0.0047	0.0042	0.0045	0.004	0.0041	0.0046	0.0043
8	0.0052	0.0058	0.0053	0.0052	0.0051	0.0051	0.0052	0.0053
9	0.0064	0.0071	0.007	0.0066	0.0063	0.0069	0.0061	0.006
10	0.0078	0.0087	0.0078	0.0077	0.0075	0.0078	0.0081	0.0085
11	0.0096	0.0107	0.0101	0.0094	0.0092	0.0093	0.0098	0.0092
12	0.0118	0.0131	0.0125	0.0122	0.0118	0.0123	0.0129	0.0115
13	0.0145	0.0162	0.0142	0.0143	0.0147	0.0137	0.0155	0.0156
14	0.0179	0.0199	0.0197	0.0193	0.0175	0.0192	0.0183	0.0177
15	0.0219	0.0244	0.0235	0.0216	0.024	0.0213	0.0213	0.021
16	0.027	0.03	0.0292	0.0278	0.0293	0.0264	0.0293	0.0289
17	0.0331	0.0369	0.0347	0.0361	0.0358	0.0363	0.0324	0.0352
18	0.0407	0.0453	0.0391	0.0437	0.0431	0.0403	0.0432	0.0435
19	0.05	(unbounded)	0.0471	0.0507	0.0495	0.0505	0.0472	0.0496
				SYNCHRONISED	SYNCHRONISED	SYNCHRONISED	SYNCHRONISED	SYNCHRONISED
			tracked frames start	5754	5754	4111	4111	5316
			tracked frames end	15754	15754	14111	14111	15316
					flash at:		flash at:
					3800		4758
5-class conversion
				completed
class	base class	lower diff %	upper diff %	weight assigned
0	0.0013	0.3	0.315789	tracked
1	0.003	0.304348	0.285714	not done
2	0.0068	0.307692	0.291667
3	0.0154	0.305085	0.296804
4	0.0351	0.3	0.298
