## SUPPLEMENTARY TABLE 1 - All network performances for "*WOLO* : Wilson Only Looks Once – Estimating ant body mass from reference-free images using deep convolutional neural networks"

### Sheet: all_results
	Validation								Test B					Test A					Test Combined
model	inference type	synth data	sigma	ACC	MAPE true	MAPE ideal	PS		ACC	MAPE true	MAPE ideal	PS		ACC	MAPE true	MAPE ideal	PS		ACC	MAPE true	MAPE ideal	PS
20 class (cropped frame)
CLASS_20_sigma-0_cross-entropy_VGG	CLASS	no	0	0.698224	17.9598	6.13906	0.743656		0.19603	32.9025	5.97872	0.503118		0.134102	127.188	9.85102	0.454042		0.165066	80.0453	7.91487	0.47858
CLASS_20_sigma-0_cross-entropy_Xception	CLASS	no	0	0.392511	42.6197	6.13906	0.458807		0.0635524	51.3979	5.97872	0.239053		0.101335	69.0225	9.85102	0.523682		0.0824437	60.2102	7.91487	0.381367
CLASS_20_sigma-1_cross-entropy_VGG	CLASS	no	1	0.590457	11.0821	6.13906	0.633697		0.199043	43.623	5.97872	0.399702		0.0736246	73.8753	9.85102	0.401644		0.136334	58.7492	7.91487	0.400673
CLASS_20_sigma-1_cross-entropy_Xception	CLASS	no	1	0.270226	34.0381	6.13906	0.367489		0.0843543	50.9145	5.97872	0.172098		0.0740291	69.0015	9.85102	0.372153		0.0791917	59.958	7.91487	0.272125
CLASS_synth_20_sigma-0_cross-entropy_VGG	CLASS	yes	0	0.700483	13.1637	6.13906	0.758079		0.16065	39.404	5.97872	0.545824		0.131877	71.0942	9.85102	0.412395		0.146263	55.2491	7.91487	0.47911
CLASS_synth_20_sigma-0_cross-entropy_Xception	CLASS	yes	0	0.413957	42.6245	6.13906	0.475617		0.0756077	60.9603	5.97872	0.20536		0.10356	61.9059	9.85102	0.368004		0.0895838	61.4331	7.91487	0.286682
CLASS_synth_20_sigma-1_cross-entropy_VGG	CLASS	yes	1	0.64724	11.9356	6.13906	0.679226		0.245365	23.0016	5.97872	0.401673		0.114684	54.4081	9.85102	0.344763		0.180025	38.7048	7.91487	0.373218
5 class (cropped frame)
CLASS_5_sigma-0_cross-entropy_VGG	CLASS	no	0	0.863761	24.7381	22.7486	0.881322		0.543307	55.2743	19.6731	0.701541		0.546319	41.2055	26.4913	0.688043		0.544813	48.2399	23.0822	0.694792
CLASS_5_sigma-0_cross-entropy_Xception	CLASS	no	0	0.580986	40.6586	22.7486	0.638164		0.321267	47.7113	19.6731	0.405496		0.274272	74.2972	26.4913	0.72654		0.297769	61.0043	23.0822	0.566018
CLASS_5_sigma-1_cross-entropy_VGG	CLASS	no	1	0.852783	23.538	22.7486	0.876627		0.487421	52.8569	19.6731	0.722381		0.433859	82.8873	26.4913	0.72178		0.46064	67.8721	23.0822	0.722081
CLASS_5_sigma-1_cross-entropy_Xception	CLASS	no	1	0.53617	41.7013	22.7486	0.602075		0.375352	38.1156	19.6731	0.479623		0.289442	69.727	26.4913	0.756655		0.332397	53.9213	23.0822	0.618139
CLASS_synth_5_sigma-0_cross-entropy_VGG	CLASS	yes	0	0.881571	24.6279	22.7486	0.895801		0.725545	25.3784	19.6731	0.772267		0.455299	50.322	26.4913	0.542854		0.590422	37.8502	23.0822	0.65756
CLASS_synth_5_sigma-1_cross-entropy_VGG	CLASS	yes	1	0.857246	25.325	22.7486	0.870528		0.673295	25.0897	19.6731	0.739416		0.439725	82.9768	26.4913	0.718419		0.55651	54.0333	23.0822	0.728918
regressors (cropped frame)
REG_MSE_LOG_VGG	REG	no	NA	0.490605	17.0211	0	0.528113		0.201893	38.8062	0	0.361846		0.13835	68.7256	0	0.183073		0.170121	53.7659	0	0.27246
REG_MSE_VGG	REG	no	NA	0.466663	18.4382	0	0.516125		0.216373	42.4679	0	0.383091		0.116505	81.5387	0	0.156384		0.166439	62.0033	0	0.269737
REG_synth_MSE_LOG_VGG	REG	yes	NA	0.460148	16.4483	0	0.495099		0.131789	37.2698	0	0.325079		0.139765	66.1847	0	0.207084		0.135777	51.7272	0	0.266081
REG_synth_MSE_LOG_Xception	REG	yes	NA	0.144172	62.718	0	0.199831		0.106008	49.1241	0	0.16912		0.0728155	71.9823	0	0.221639		0.0894118	60.5532	0	0.195379
REG_synth_MSE_VGG	REG	yes	NA	0.402163	22.1149	0	0.455947		0.237863	29.7159	0	0.382814		0.143204	70.5501	0	0.171189		0.190533	50.133	0	0.277001
