## SUPPLEMENTARY TABLE 1 - All human scores for "*WOLO* : Wilson Only Looks Once – Estimating ant body mass from reference-free images using deep convolutional neural networks"

### Sheet: Tabelle1
	identities	timestamp	Accuracy (%) ↑	MAPE ↓	R^2 (lin) ↑	R^2 (log) ↑	SRCC ↑		"expert" ?
designed study (excluded from averages)	Fabian Plum	2023-11-05 21:29:16	46.6667	94.6565	0.771841	0.596077	0.783638		I regularly work with leafcutter ants.
	Lena Plum	2023-11-06 18:36:24	60	101.372	0.595129	0.666405	0.798428		I DO NOT regularly work with leafcutter ants.
		2023-11-07 08:12:37	36.6667	63.2086	0.617595	0.644347	0.782978		I regularly work with leafcutter ants.
		2023-11-07 12:33:59	46.6667	151.017	0.671939	0.433826	0.6906		I regularly work with leafcutter ants.
		2023-11-07 16:15:42	40	241.761	0.184453	0.237251	0.468274		I DO NOT regularly work with leafcutter ants.
		2023-11-07 16:38:58	26.6667	144.049	0.189215	0.281508	0.526271		I DO NOT regularly work with leafcutter ants.
		2023-11-08 08:57:24	36.6667	76.8419	0.805018	0.513568	0.712507		I regularly work with leafcutter ants.
		2023-11-08 11:11:52	36.6667	100.559	0.709553	0.632059	0.804086		I regularly work with leafcutter ants.
		2023-11-08 13:41:05	50	51.1476	0.504767	0.602555	0.778755		I DO NOT regularly work with leafcutter ants.
		2023-11-08 14:25:33	43.3333	87.5031	0.693601	0.670505	0.800782		I DO NOT regularly work with leafcutter ants.
		2023-11-09 09:52:30	43.3333	123.87	0.634364	0.526907	0.791342		I regularly work with leafcutter ants.
		2023-11-09 11:27:09	33.3333	184.803	0.535213	0.219441	0.47945		I DO NOT regularly work with leafcutter ants.
		2023-11-09 19:29:43	43.3333	74.0012	0.673886	0.522022	0.708834		I DO NOT regularly work with leafcutter ants.
		2023-11-09 23:27:39	33.3333	123.982	0.696345	0.719432	0.823396		I DO NOT regularly work with leafcutter ants.
		2023-11-10 08:19:43	53.3333	79.9345	0.714149	0.670964	0.792666		I DO NOT regularly work with leafcutter ants.
		2023-11-10 13:56:20	36.6667	71.7688	0.807766	0.510206	0.698567		I DO NOT regularly work with leafcutter ants.
		2023-11-11 09:11:36	26.6667	118.579	0.298592	0.361301	0.575721		I DO NOT regularly work with leafcutter ants.
		2023-11-17 13:59:12	26.6667	215.297	0.167937	0.175098	0.449263		I DO NOT regularly work with leafcutter ants.
		2023-11-20 10:29:27	63.3333	43.5608	0.67168	0.800528	0.898947		I regularly work with leafcutter ants.
		Human average	39.8039	114.817	0.563298	0.501266	0.693085
		Human standard dev.	+/- 10.21	+/- 52.77	+/- 0.205	+/- 0.178	+/- 0.132
		Expert score	45.3333	93.3877	0.697427	0.592473	0.780586
		Human standard dev.	+/- 9.8	+/- 37.12	+/- 0.06	+/- 0.13	+/- 0.07
		Non-Expert score	37.5758	126.621	0.496902	0.451844	0.645634
		Human standard dev.	+/- 8.89	+/- 60.35	+/- 0.23	+/- 0.19	+/- 0.14
		average time to complete one estimate 6 seconds
